# Systematic Discovery of Motif-based Interactions of the Auxiliary Domains of USP Family Deubiquitinases

**DOI:** 10.1101/2025.09.22.676098

**Authors:** Aimiliani Konstantinou, Alicia Córdova-Pérez, Julia K. Varga, Priyanka Madhu, Leandro Simonetti, Maximilian Vieler, Ryosuke Ishimura, Frederic Lamoliatte, Ora Schueler-Furman, Norman E. Davey, Yogesh Kulathu, Ylva Ivarsson

## Abstract

The ubiquitin-specific proteases (USPs) family is the largest family of human deubiquitinating enzymes (DUBs). While most USPs are agnostic to polyubiquitin linkage-type, their substrate specificity is thought to be mediated by the recognition of the ubiquitylated protein itself. In addition to their catalytic domain, USPs have one or more auxiliary domains (ADs) with key functions in regulating DUB activity and subcellular localization. We hypothesize that some ADs bind short linear motifs (SLiMs) typically found in intrinsically disordered regions of proteins to achieve targeting to substrates and multiprotein complexes. To test this hypothesis, we systematically assessed the potential of 29 USP-ADs and two full-length USPs for SLiM binding using a combination of proteomic-peptide phage display, peptide arrays and affinity measurements. We discovered SLiM-based interactions for 14 ADs from 9 USP-DUBs, including CYLD, USP11, USP19, USP20, USP22 and USP33, and define the consensus motif and properties of the SLiM-AD binding. Interestingly, we established that the zf-UBP and DUSP2 domains of USP20 and USP33 are SLiM binding ADs with similar binding profiles, explaining the functional redundancy between the two DUBs. Our work reveals unique motifs recognized by the auxiliary domains CAP-Gly, UBL, zf-UBP and DUSP, with potential functional implications for substrate recognition and complex assemblies.
