## Supplementary material for "Systematic Discovery of Motif-based Interactions of the Auxiliary Domains of USP Family Deubiquitinases": Suppl Table 1

### Sheet: Legend
Supplementary Table 1: Collection of protein expression constucts used in this study
S1A	List of all bait proteins used in ProP-PD selections, including infromation on amino acid sequence and the plasmid.
S1B	List of constructs of mutated zf-UBP and DUSP2 domains, including the amino acid sequence with the mutations.
S1C	List of constucts used for mammalian expression

### Sheet: S1A
bait	gene_name	domain_name	uniprot_accession	amino_acids_start	amino_acids_end	tag	plasmid	from
CYLD_CAP-Gly 1	CYLD	CAP-Gly 1	Q9NQC7	8	210	GST	pGEX6P1	MRC PPU
CYLD_CAP-Gly 2	CYLD	CAP-Gly 2	Q9NQC7	235	307	GST	pGEX6P1	MRC PPU
CYLD_CAP-Gly 3	CYLD	CAP-Gly 3	Q9NQC7	460	566	GST	pGEX6P1	MRC PPU
CYLD	CYLD	FL	Q9NQC7	1	956	6xHis	pFBHTb	MRC PPU
USP19_CS1	USP19	CS_1	O94966	114	204	GST-6xHis	pETM33	Genescript
USP19_CD	USP19	CS_2	O94966	273	393	GST-6xHis	pETM33	Genescript
USP25_NN	USP25	CTD	Q9UHP3	745	1055	GST-6xHis	pETM33	Genescript
USP11_DUSP_UBL	USP11	DUSP_UBL	P51784	67	288	6xHis	pETM11	Genescript
USP15_DUSP_UBL	USP15	DUSP_UBL	Q9Y4E8	1	223	GST-6xHis	pETM33	Genescript
USP4_DUSP_UBL	USP4	DUSP_UBL	Q13107	1	230	GST-6xHis	pETM33	Genescript
USP20 DUSP1_DUSP2	USP20	DUSP1-DUSP2	Q9Y2K6	685	894	GST-6xHis	pETM33	Genescript
USP20_DUSP2	USP20	DUSP2	Q9Y2K6	776	894	GST-6xHis	pETM33	Genescript
USP33_DUSP2	USP33	DUSP2	Q8TEY7	806	921	GST-6xHis	pETM33	Genescript
USP19_MYND	USP19	MYND	O94966	721	846	GST-6xHis	pETM33	Genescript
USP5_UBA1	USP5	UBA1	P45974	655	715	GST-6xHis	pETM33	Genescript
USP13_UBA2	USP13	UBA1-UBA2	Q92995	652	777	GST-6xHis	pETM33	Genescript
USP19_UBL	USP19	UBL	O94966	679	766	GST-6xHis	pETM33	Genescript
USP9X_UBL	USP9X	UBL	Q93008	889	970	GST-6xHis	pETM33	Genescript
USP13_zf-UBP	USP13	zf-UBP	Q92995	188	301	GST-6xHis	pETM33	Genescript
USP16_zf-UBP	USP16	zf-UBP	Q9Y5T5	22	143	GST-6xHis	pETM33	Genescript
USP20_zf-UBP	USP20	zf-UBP	Q9Y2K6	1	99	GST-6xHis	pETM33	Genescript
USP22_zf-UBP	USP22	zf-UBP	Q9UPT9	20	144	GST-6xHis	pETM33	Genescript
USP3_zf-UBP	USP3	zf-UBP	Q9Y6I4	4	141	GST-6xHis	pETM33	Genescript
USP33_zf-UBP	USP33	zf-UBP	Q8TEY7	36	130	GST-6xHis	pETM33	Genescript
USP39_zf-UBP	USP39	zf-UBP	Q53GS9	107	200	GST-6xHis	pETM33	Genescript
USP44_zf-UBP	USP44	zf-UBP	Q9H0E7	1	100	GST-6xHis	pETM33	Genescript
USP45_zf-UBP	USP45	zf-UBP	Q70EL2	35	157	GST-6xHis	pETM33	Genescript
USP49_zf-UBP	USP49	zf-UBP	Q70CQ1	1	98	GST-6xHis	pETM33	Genescript
USP5_zf-UBP	USP5	zf-UBP	P45974	163	291	GST-6xHis	pETM33	Genescript
USP51_zf-UBP	USP51	zf-UBP	Q70EK9	205	306	GST-6xHis	pETM33	Genescript
GST	GST		P08515	1	218	GST	pGEX
USP7	USP7	FL	Q93009	1	1102	GST	pGEX6P1	MRC PPU

### Sheet: S1B
Construct	gene_name	domain_name	uniprot_accession	amino_acids_start	amino_acids_end	tag	plasmid	provided from	comment
USP20_UBP_E55K/D59R	USP20	zf-UBP	Q9Y2K6	1	99	GST-6xHis	pETM33		created with site-directed mutagenesis
USP33_UBP_E86K/D90R	USP33	zf-UBP	Q8TEY7	36	130	GST-6xHis	pETM33		created with site-directed mutagenesis
USP20_DUSP2_N805A	USP20	DUSP2	Q9Y2K6	776	894	GST-6xHis	pETM33	Genescript
USP20_DUSP2_K833E/K835E	USP20	DUSP2	Q9Y2K6	776	894	GST-6xHis	pETM33	Genescript
USP33_DUSP2_N835A	USP33	DUSP2	Q8TEY7	806	921	GST-6xHis	pETM33	Genescript
USP33_DUSP2_K863E/K865E	USP33	DUSP2	Q8TEY7	806	921	GST-6xHis	pETM33	Genescript

### Sheet: S1C
Construct	gene_name	uniprot_accession	amino acid range	tag	plasmid	provided from
FLAG-USP20	USP20	Q9Y2K6	1-914	FLAG	pCMV	MRC PPU Reagents and Services
FLAG-USP20 E55K, D59R	USP20	Q9Y2K6	1-914	FLAG	pCMV	Genescript
FLAG-USP20 N804A, K832E, K834E	USP20	Q9Y2K6	1-914	FLAG	pCMV	Genescript
FLAG-USP20 ΔUBP	USP20	Q9Y2K6	100-914	FLAG	pCMV	Genescript
FLAG-USP20 ΔDUSP2	USP20	Q9Y2K6	1-775	FLAG	pCMV	Genescript
FLAG-USP33	USP33	Q8TEY7	1-942	FLAG	pCMV	MRC PPU Reagents and Services
FLAG-USP33 E86K, D90R	USP33	Q8TEY7	1-942	FLAG	pCMV	Genescript
FLAG-USP33 N835A, K863E, K865E	USP33	Q8TEY7	1-942	FLAG	pCMV	Genescript
FLAG-USP33 ΔUBP	USP33	Q8TEY7	1-35,131-942	FLAG	pCMV	Genescript
FLAG-USP33 ΔDUSP2	USP33	Q8TEY7	1-805	FLAG	pCMV	Genescript
HA-HIF1⍺	HIF1⍺	Q16665	1-826	HA	pCMV	Genescript
HA-HIF1⍺ F572A-L574A	HIF1⍺	Q16665	1-826	HA	pCMV	MRC PPU Reagents and Services
HA-CEP192 K1743-K2092aa	CEP192	Q8TEP8	1743-2092	HA	pCMV5D	MRC PPU Reagents and Services
HA-CEP192 K1743-K2092aa K2078A, L2081A	CEP192	Q8TEP8	1743-2092	HA	pCMV5D	MRC PPU Reagents and Services
HA-APBA2	APBA2	Q99767	1-750	HA	pCMV5D	MRC PPU Reagents and Services
HA-APBA2 R330A, L333A	APBA2	Q99767	1-750	HA	pCMV5D	MRC PPU Reagents and Services
