## Supplementary material for "Systematic Discovery of Motif-based Interactions of the Auxiliary Domains of USP Family Deubiquitinases": Suppl Table 3

### Sheet: Legend
Supplementrary Table 3: List of all affinity data provided
Overview of affinity measurements conducted for this study. List with KD values and peptides sequences.

### Sheet: Suppl. Table 3
Protein domain	Protein Accesion (Uniprot)	Peptide name	Peptide Accesion (Uniprot)	Start	End	Peptide sequence	KD [µM]	SEM µM]
USP11_DUSP_UBL		FITC-ORAI1	Q96D31	48	63	FITC-SAVTYPDWIGQSYSEV	293.996	73.6906
USP11_DUSP_UBL		ORAI1_USP11	Q96D31	48	63	SAVTYPDWIGQSYSEV	206.76	89.61
USP22_zf-UBP		FITC-ATXN7L1_Long	Q9ULK2	36	57	FITC-VPSPEAFLGKPWSSWIDAAKLH	0.940943	0.1046
USP22_zf-UBP		ATXN7L1_Long	Q9ULK2	36	57	VPSPEAFLGKPWSSWIDAAKLH	0.842635	0.0335234
USP22_zf-UBP		ATXN7	O15265	85	100	PSPEVMLGQSWNLWVE	10.9083	2.64287
USP22_zf-UBP		ATXN7L2	O15265	19	34	PSLDDFAGQSWSSWVE	129.203	7.66224
USP20_UBP		Ub C-term	P0CG48	678	685	YLRLRGG	NB
USP33_UBP		Ub C-term	P0CG48	678	685	YLRLRGG	ND
USP20_UBP		FITC_APBA2	Q99767	327	338	FITC-KQQRSDLNGPVD	0.447373	0.0722831
USP20_UBP		APBA2	Q99767	327	338	YKQQRSDLNGPVD	negative
USP20_UBP		APBA2_R330A	Q99767	327	338	YKQQASDLNGPVD	314.264	48.7295
USP20_UBP		APBA2_L333A	Q99767	327	338	YKQQRSDANGPVD	678.864	169.185
USP20_UBP		APBA2_N334A	Q99767	327	338	YKQQRSDLAGPVD	16.0279	2.1847
USP20_UBP		CCP110	O43303	582	593	YEKVKRRLDLDID	504.93	172.68
USP20_UBP		USP19	O94966	874	888	YPFQPGRMALESQSPG	161.82	19.65
USP20_UBP		ROBO1	Q9Y6N7	1495	1506	YAQSKTQLEVRPV	81.59	18.04
USP20_UBP		CEP192	Q8TEP8	2073	2087	YLQPSSKASLESTSDL	37.09	4.18
USP20_UBP		IRAG1	Q9Y6F6	302	316	YTNSSGKMALNSPQPG	9.02	0.74
USP20_UBP_E55K/D59R		FITC_APBA2	Q99767	327	338	FITC-KQQRSDLNGPVD	388.13	197.011
USP33_UBP		FITC_APBA2	Q99767	327	338	FITC-KQQRSDLNGPVD	1.6662	0.162495
USP33_UBP		APBA2	Q99767	327	338	YKQQRSDLNGPVD	negative
USP33_UBP		APBA2_R330A	Q99767	327	338	YKQQASDLNGPVD	516.998	81.6353
USP33_UBP		APBA2_L333A	Q99767	327	338	YKQQRSDANGPVD	ND
USP33_UBP		APBA2_N334A	Q99767	327	338	YKQQRSDLAGPVD	48.7986	6.41745
USP33_UBP		CCP110	O43303	582	593	YEKVKRRLDLDID	259.64	38.15
USP33_UBP		USP19	O94966	874	888	YPFQPGRMALESQSPG	40.65	3.52
USP33_UBP		ROBO1	Q9Y6N7	1495	1506	YAQSKTQLEVRPV	14.03	1.82
USP33_UBP		CEP192	Q8TEP8	2073	2087	YLQPSSKASLESTSDL	14.12	1.43
USP33_UBP		IRAG1	Q9Y6F6	302	316	YTNSSGKMALNSPQPG	7.86	0.49
USP33_UBP_E86K/D90R		FITC_APBA2	Q99767	327	338	FITC-KQQRSDLNGPVD	NB
USP20_DUSP2		FITC_GPR137B	O60478	348	362	FITC-SDDDLAWNIAPQGLQ	5.13827	0.417598
USP20_DUSP2		HIF1A	Q16665	564	581	PYIPMDDDFQLRSFDQLS	18.6535	3.14356
USP20_DUSP2		HIF1A_F572A	Q16665	564	581	PYIPMDDDAQLRSFDQLS	589.284	71.8495
USP20_DUSP2		HIF1A_L574A	Q16665	564	581	PYIPMDDDFQARSFDQLS	89	8.67426
USP20_DUSP2		HIF1A_D570K	Q16665	564	581	PYIPMDKDFQLRSFDQLS	18.8243	0.725343
USP20_DUSP2		HIF1A_D571K	Q16665	564	581	PYIPMDDKFQLRSFDQLS	85	8.7945
USP20_DUSP2_N805A		FITC_GPR137B	O60478	348	362	SDDDLAWNIAPQGLQ	139.507	13.1869
USP20_DUSP2_K833E/K835E		FITC_GPR137B	O60478	348	362	SDDDLAWNIAPQGLQ	292.997	42.1393
USP20_DUSP2		HIF2A	Q99814	531	548	PYIPMDGEDFQLSPICPE	234.974	14.9708
USP20_DUSP2		GPR137B	O60478	348	362	SDDDLAWNIAPQGLQ	10.2452	3.61162
USP20_DUSP2		MFSD2B	A6NFX1	395	409	DVVDDFQLQHRHGPGY	44.7009	5.92541
USP20_DUSP2		CCDC88B	A6NC98	947	961	QLEEELFQLRQGPAGY	22.3881	3.11104
USP20_DUSP2		HIF1A-HyPro	Q16665	564	581	(hydroxyP)YIPMDDDFQLRSFDQLS	25.6442	2.34886
USP33_DUSP2		FITC_HIF1A	Q16665	568	581	FITC-MDDDFQLRSFDQLS	31.3344	3.00292
USP33_DUSP2		HIF1A	Q16665	564	581	PYIPMDDDFQLRSFDQLS	1.49526	3.1267
USP33_DUSP2		HIF1A_F572A	Q16665	564	581	PYIPMDDDAQLRSFDQLS	929.586	129.27
USP33_DUSP2		HIF1A_L574A	Q16665	564	581	PYIPMDDDFQARSFDQLS	227.245	5.57
USP33_DUSP2		HIF1A_D570K	Q16665	564	581	PYIPMDKDFQLRSFDQLS	9.89205	0.26
USP33_DUSP2		HIF1A_D571K	Q16665	564	581	PYIPMDDKFQLRSFDQLS	144.608	12.98
USP33_DUSP2_N835A		FITC_HIF1A	Q16665	568	581	FITC-MDDDFQLRSFDQLS	353.291	36.4287
USP33_DUSP2_K863E/K865E		FITC_HIF1A	Q16665	568	581	FITC-MDDDFQLRSFDQLS	318.767	38.9553
USP33_DUSP2		HIF2A	Q99814	531	548	PYIPMDGEDFQLSPICPE	1177.54	397.247
USP33_DUSP2		GPR137B	O60478	348	362	SDDDLAWNIAPQGLQ	227.83	14.156
USP33_DUSP2		MFSD2B	A6NFX1	395	409	DVVDDFQLQHRHGPGY	0.75	1.71
USP33_DUSP2		CCDC88B	A6NC98	947	961	QLEEELFQLRQGPAGY	40.1253	7.82979
USP33_DUSP2		HIF1A-HyPro	Q16665	564	581	(hydroxyP)YIPMDDDFQLRSFDQLS	6.92409	2.60286
