## Supplementary material for "Systematic Discovery of Motif-based Interactions of the Auxiliary Domains of USP Family Deubiquitinases": Suppl Table 4

### Sheet: Legend
Supplementary Table 4: USP20 and USP33 zf-UBP SPOT array
Peptide SPOT array to validate binding of peptides from ProP-PD experiments and peptides predcicted to have the motif based on PSSM analysis. The peptides were divided into four categories (common: found in both ProP-PD datasets, USP20 or USP33: found only in one dataset and predicted. Peptides were synthesized in triplicates and the average signal intensity was calculated for each peptide. Signa…
S4A	USP20 zf-UBP
S4B	USP33 zf-UBP

### Sheet: S4A
Peptide name	Peptide sequence	Replica1-Backgr	Replica2-Backgr	Replica3-Backgr	Average	Standard deviation	Normalize to higher intensity (%)	Group
PDE4DIP	EGLVDERSRLNEALQA	269.077	253.377	243.427	255.293	12.932	100	common
USO1	QELATLKSQLNSQSVE	236.827	228.557	240.577	235.32	6.15001	92.1763	common
ODAD3	AEVVRTKHELEALHVV	259.747	244.817	194.267	232.943	34.3168	91.2454	common
RUFY3	DLGVKQKSELNSRLEE	204.227	250.487	240.177	231.63	24.2854	90.7309	USP33
ZNF804B	ISSNSCKSELEAPSQV	243.727	240.567	194.777	226.357	27.3947	88.6653	USP33
BCOR	NDGDASKARLELREEN	204.647	203.427	264.987	224.353	35.1948	87.8806	USP20
SCN2A	SDMEESKEKLNATSSS	222.687	241.267	203.667	222.54	18.8004	87.1703	USP20
PHF20	SEEGQLKSALEAGQVS	232.477	215.357	191.967	213.267	20.3357	83.5379	common
RESF1	SGVQTSKESLNGLTSH	212.367	201.407	210.807	208.193	5.92896	81.5506	common
USP19	PPFQPGRMALESQSPG	207.997	200.167	210.347	206.17	5.33016	80.7581	USP33
PARD3B	TQNLEDREVLNGVQTE	213.437	208.367	195.217	205.673	9.40386	80.5635	common
DNAJC2	CTKEVGKAALEKQIEE	162.037	215.717	235.757	204.503	38.1178	80.1052	USP20
CROCC2	KLLGREKAALEMVVEE	198.867	206.187	205.637	203.563	4.07672	79.737	USP33
KCND2	TPLSNSRSSLNAKMEE	209.057	207.347	190.897	202.433	10.0276	79.2944	common
VMA21	MERPDKAALNALQPPE	184.487	214.387	207.377	202.083	15.637	79.1573	common
TUBGCP6	PSHPPRRAALEEGSSQ	183.337	216.717	205.477	201.843	16.984	79.0633	USP33
SPICE1	LSSGEQRAALNATNAV	183.917	200.607	213.657	199.393	14.9071	78.1036	common
TET2	QLPSEGKSTLNGGVLE	207.937	186.267	203.677	199.293	11.4807	78.0644	common
ATMIN	IPALESKVQLNSTETQ	191.147	213.867	189.847	198.287	13.5083	77.6701	common
CTNNA3	ALEALSKSSLNVLDDN	220.097	187.457	183.267	196.94	20.1634	77.1426	common
ZNF284	SNSFGQRSALNSHCMD	185.337	194.027	203.427	194.263	9.04732	76.0942	USP20
CFAP20DC	PSPSNPRDWLNMLSPP	186.857	189.337	202.137	192.777	8.20029	75.5118	USP33
KIF20A	AKLQQCKAELNSTTEE	201.437	193.077	167.517	187.343	17.6719	73.3836	USP20
PCNX3	PPLAGCKAELEAQVGV	175.817	182.857	202.627	187.1	13.8996	73.2882	common
CEP192	FLQPSSKASLESTSDL	183.177	177.067	196.497	185.58	9.93545	72.6929	USP33
TRIO	EELVKSKMALEDRPSS	202.957	164.217	188.437	185.203	19.5713	72.5453	common
HIPK1	SAPVSSKSSLDVLPSQ	199.257	191.757	159.007	183.34	21.4043	71.8154	common
TASOR2	VSTCETKELLNVGVSS	196.167	177.607	171.937	181.903	12.6736	71.2527	USP33
EIF3A	QTIEERKERLESLNIQ	216.817	172.817	155.017	181.55	31.8122	71.1143	predicted
CCDC158	NEVKTSRSELNNLSEE	190.067	183.077	171.087	181.41	9.59914	71.0594	common
OXR1	KQVATVKADLESESFR	181.007	190.097	164.267	178.457	13.1024	69.9026	USP33
KCND3	PSLTTSRSSLNLKADD	174.007	169.537	188.557	177.367	9.94521	69.4756	USP20
CLIP1	EEESITKGDLEQKSQI	162.617	172.147	192.317	175.693	15.1643	68.8202	common
SETD5	YATIIPRSDLNGLPSP	203.827	182.277	132.637	172.913	36.507	67.7312	common
EIF3G	MTFITSKEDLNCQEEE	153.617	176.487	183.007	171.037	15.4344	66.9961	USP20
NPAS4	MEAWSLRQQLNSEDTQ	169.207	183.767	156.047	169.673	13.8659	66.4621	common
PCLO	LEAERTKSSLSETVFD	155.447	162.137	189.637	169.073	18.1198	66.2271	common
SECISBP2L	SLDGSCRDLLNSSITS	169.347	165.287	170.907	168.513	2.9012	66.0077	common
ACSBG1	DRQPLSKESLNHALEL	150.667	179.127	161.097	163.63	14.3981	64.0949	common
PEX5L	PELSGGKSALNSESAS	198.257	144.037	145.047	162.447	31.0165	63.6314	common
AHNAK	LKGPSLKGDLDASVPS	163.827	161.787	161.577	162.397	1.24286	63.6118	common
CROCC2	EGLAQDKSALNHLALQ	168.907	153.647	157.427	159.993	7.94718	62.6704	common
SYNJ1	NLLAVSKAQLSVQTSP	143.037	142.337	188.287	157.887	26.3295	61.8452	common
UBXN7	ASESVGKHMLEACNNN	162.757	166.937	140.617	156.77	14.1445	61.4078	common
KIAA1217	GGQEMNRTELNKFSHV	163.897	141.887	154.997	153.593	11.0719	60.1635	USP20
ATAD3B	EHSRYAKEALNLAQMQ	168.147	141.057	149.387	152.863	13.8756	59.8775	common
GOLGB1	AELIQYREDLNQVITI	163.237	162.817	131.387	152.48	18.2686	59.7274	USP20
CLIP2	EEESITKGDLETQTQL	147.827	164.527	138.457	150.27	13.2056	58.8617	common
PCSK7	WSLSQNKSALDCPHQH	156.477	161.157	131.607	149.747	15.883	58.6567	common
UTY	NLNPAQKHQLEQLESQ	156.337	137.357	154.577	149.423	10.487	58.5301	common
TRIM62	LLRERQKAMLEELEAD	143.877	156.957	141.087	147.307	8.47277	57.7009	USP33
SLC28A3	DEEMQQKGCLERRYDT	157.487	138.087	140.617	145.397	10.5464	56.9528	common
IRAG1	VTNSSGKMALNSPQPG	146.887	128.517	156.637	144.013	14.2785	56.4109	common
CCDC170	SEVPVTREQLNHYRNV	152.557	160.227	115.947	142.91	23.6638	55.9787	common
DENND4C	AGMLLKKSSLDSNSSE	131.307	135.867	157.017	141.397	13.7181	55.386	common
XKR3	FRFFGGKTLLNCCDSL	120.887	139.387	158.497	139.59	18.8058	54.6783	common
APBA2	QPRKQQRSDLNGPVDN	146.627	124.007	143.337	137.99	12.2211	54.0515	common
ATP1A3	PFNSTNKYQLSIHETE	124.127	133.797	152.797	136.907	14.5858	53.6272	predicted
PASD1	KEQLEERTWLLHDAIQ	141.447	127.927	137.937	135.77	7.01559	53.182	common
GRIPAP1	AETQQEKWMLEEKVKH	145.797	118.627	140.967	135.13	14.4949	52.9313	common
ATAD3A	EHSRYAKDALNLAQMQ	107.707	140.457	153.057	133.74	23.4092	52.3868	USP20
CEP250	EALVREKAALEVRLQA	123.647	131.387	145.957	133.663	11.3279	52.3568	common
NCKAP5	QGQGHGRMALNLQLSD	129.407	96.8867	167.537	131.277	35.3621	51.4219	common
ROBO1	SPTAQSKTQLEVRPVV	128.667	132.127	130.647	130.48	1.73601	51.1098	USP20
DLG5	SGGTWPKAMLSSTAVP	148.807	128.037	113.617	130.153	17.6902	50.9819	common
SPTBN5	EEHQECKAELDSWTDS	133.777	100.217	145.177	126.39	23.3725	49.5078	common
DMD	EHLQNRRQQLNEMLKD	104.377	130.817	134.827	123.34	16.5447	48.3131	common
UTRN	SRMKITKADLEQRHPQ	119.597	126.687	117.667	121.317	4.74962	47.5205	common
MICU3	TWKSLSKQELNQMLAE	132.827	102.267	112.137	115.743	15.596	45.3374	common
CEP112	QKLIQEKAELERCYQI	110.337	109.087	123.097	114.173	7.75307	44.7224	common
RPUSD4	PALGSGKEELNLVCKL	118.017	118.707	94.4567	110.393	13.8059	43.2418	common
KDM1B	GKLEHSKAALSVHVPG	98.9867	95.9467	134.987	109.973	21.7154	43.0772	common
CCDC185	PHTQVLKSKLEEVVVS	131.127	107.257	90.6067	109.663	20.3669	42.9558	USP33
MYH11	SDGERARAELNDKVHK	82.8667	115.437	117.877	105.393	19.5468	41.2832	USP20
ZNF292	DVKENFKTSLESHTVL	106.847	110.877	88.3867	102.037	11.9918	39.9684	USP20
UNC79	TMSQLMKRQLEHQSSA	112.397	93.6267	98.3167	101.447	9.76862	39.7373	common
ATP7A	NSLLSDKRSLNSVVTS	129.077	83.7767	80.8967	97.9167	27.0237	38.3546	common
AIFM1	PEQKQKKAALSASEGE	90.2667	118.007	69.1667	92.48	24.4951	36.225	predicted
STT3B	APESKHKSSLNSSPWS	81.3267	74.1067	109.387	88.2733	18.6376	34.5772	common
CHD8	RCKKNNKAELNCLGME	79.6667	100.517	75.0267	85.07	13.5769	33.3225	common
DMD	SQLHRLRQLLEQPQAE	82.3467	80.3167	66.4567	76.3733	8.64786	29.9159	USP33
CUL9	LRGPGPRSSLDQHVAA	62.5867	84.4567	80.9067	75.9833	11.7368	29.7631	USP20
HACD3	EEERLNKLRLESEGSP	63.4567	74.1067	83.6367	73.7333	10.0952	28.8818	predicted
DMD	QVLGQARAKLESWKEG	97.0267	55.1867	65.9667	72.7267	21.7237	28.4875	USP20
USP36	TIDAMQKACLNGCAKL	89.5367	60.3167	52.9367	67.5967	19.3556	26.478	USP20
ABCB11	SIRQRSKSQLSYLVHE	66.9467	64.1767	67.0167	66.0467	1.61985	25.8709	common
DOK3	RLRSDARAQLNQLSLD	74.2967	61.5067	60.8667	65.5567	7.57582	25.679	USP20
SRBD1	SEVVVVKEELNSSVAI	77.9567	60.7667	51.8567	63.5267	13.2671	24.8838	common
KLF4	MGKFVLKASLSAPGSE	49.1567	69.1267	46.7667	55.0167	12.2779	21.5504	common
ZNF385D	NSGTKHKTMLEARNGS	78.6067	44.2467	39.4067	54.0867	21.3724	21.1861	USP33
HSF5	QAHVKLKEHLNHNPSP	39.9167	58.0267	56.0867	51.3433	9.94321	20.1115	USP20
USP42	QPVMNGKSKLNSSVLV	42.2767	59.3567	48.9367	50.19	8.6087	19.6597	common
LMTK2	LKSQVARHSLNYIQEI	55.0367	48.6467	37.9267	47.2033	8.64583	18.4898	USP20
FBXL13	DNITSSKGALELTVKK	35.8967	41.0567	57.6567	44.87	11.3702	17.5759	common
CCDC88A	KDLMKEKAQLEKTIET	47.3967	40.5067	26.4767	38.1267	10.6611	14.9345	USP33
MTUS1	VLSRTPRSDLNADKKA	52.7867	27.5067	17.5767	32.6233	18.1541	12.7788	USP20
RUSC2	KMHGTPRANLNSAPQS	29.8967	30.2167	28.9267	29.68	0.671739	11.6258	USP20
MRPL40	MERDTIRAMLEAQQEA	29.2367	34.3067	20.0167	27.8533	7.24474	10.9103	USP33
CEP192	RLALLGKSGLSCQVGS	29.0567	28.4067	21.6367	26.3667	4.10917	10.328	common
CACNB2	DISLAKRSVLNNPSKH	25.6467	26.6267	25.3767	25.8833	0.657749	10.1387	common
PCNX3	LSQELSKSFLTLTQPD	22.0167	14.3367	19.2367	18.53	3.88846	7.25832	USP20
BIRC6	LKLQQQKAKLEAKLHQ	19.8567	18.6067	12.1467	16.87	4.138	6.60808	USP20
RNPC3	RKKRKIKDMLNTPLCP	16.3967	9.02667	22.0467	15.8233	6.52891	6.1981	common
SYDE2	SRKLSVKGTLNYINSP	6.55667	21.8167	14.5867	14.32	7.63349	5.60923	USP20
AHNAK2	VTAPDVKMSLSSMEVD	29.0967	9.82667	0.636667	13.1867	14.5245	5.1653	USP33
GOLGA2	QQAMEERAQLEAHLGQ	12.7567	9.98667	16.3567	13.0333	3.194	5.10524	common
SMARCC1	EALEQQRQQLLTERQN	9.97667	8.90667	13.2267	10.7033	2.24981	4.19256	USP20
RNPC3	TPLCPSHSSLHPVLLP	5.60667	6.49667	14.0867	8.73	4.6603	3.4196	common
EIF3A	LNIQREKEELEQREAE	3.08667	3.45667	14.0567	6.86667	6.22947	2.68972	predicted
TSHZ2	NLNVMDKPVLSPASTR	8.88667	5.13667	5.17667	6.4	2.15361	2.50692	common
MYH16	HDLDLVKEQLEEEQGG	7.92667	6.34667	4.06667	6.11333	1.94055	2.39463	USP33
FLRT1	MDLRDWLFLCYGLIAF	7.04667	5.43667	3.31667	5.26667	1.8708	2.06299	USP33
APBA2	QIVAEIKMSLSMTSIT	6.42667	6.56667	2.78667	5.26	2.14311	2.06037	predicted
MYH10	QQVEEMRTQLEELEDE	6.89667	4.58667	4.15667	5.21333	1.47358	2.0421	common
MYH9	QQVEEMKTQLEELEDE	3.75667	4.22667	6.98667	4.99	1.74506	1.95461	USP33
TUBB1	QQFQDAKAVLEEDEEV	0.946667	4.03667	8.58667	4.52333	3.84318	1.77182	predicted
APBA2_Mut	QPRKQQASDAAGPVDN	2.58667	0.856667	2.31667	1.92	0.930717	0.752076	Negative control
RTN3	ALDADDRFTLLTAQKP	1.32667	0.206667	2.34667	1.29333	1.07039	0.506607	common
ATP4A	GGGGKRKEKLENMKKE	-4.57333	-3.08333	-3.29333	-3.65	0.806494	-1.42973	predicted
COPB1	PSEISLKNDLEKGDVK	-4.95333	-6.84333	0.606667	-3.73	3.87273	-1.46106	predicted

### Sheet: S4B
Peptide name	Peptide sequence	Replica1-Backgr	Replica2-Backgr	Replica3-Backgr	Average	Standard deviation	Normalize to higher intensity (%)	Group
PDE4DIP	EGLVDERSRLNEALQA	218.633	260.803	253.013	244.15	22.4387	100	common
BCOR	NDGDASKARLELREEN	250.893	219.503	222.353	230.917	17.3589	94.5798	USP20
ODAD3	AEVVRTKHELEALHVV	210.203	232.953	211.563	218.24	12.7603	89.3877	common
CTNNA3	ALEALSKSSLNVLDDN	285.093	166.933	165.513	205.847	68.6333	84.3116	common
CCDC158	NEVKTSRSELNNLSEE	236.643	200.683	173.323	203.55	31.7572	83.3709	common
RESF1	SGVQTSKESLNGLTSH	210.073	175.353	170.713	185.38	21.5105	75.9287	common
TET2	QLPSEGKSTLNGGVLE	217.213	152.413	183.883	184.503	32.4044	75.5697	common
SPICE1	LSSGEQRAALNATNAV	172.363	201.633	175.773	183.257	16.0057	75.059	common
PHF20	SEEGQLKSALEAGQVS	181.393	164.853	189.553	178.6	12.5847	73.1518	common
ZNF804B	ISSNSCKSELEAPSQV	220.723	186.523	128.123	178.457	46.8241	73.093	USP33
NPAS4	MEAWSLRQQLNSEDTQ	153.223	170.133	210.413	177.923	29.38	72.8746	common
DNAJC2	CTKEVGKAALEKQIEE	181.963	163.023	163.603	169.53	10.7715	69.4368	USP20
EIF3A	QTIEERKERLESLNIQ	213.433	131.863	159.483	168.26	41.4872	68.9166	predicted
KCND3	PSLTTSRSSLNLKADD	152.523	190.263	160.653	167.813	19.8627	68.7337	USP20
ATMIN	IPALESKVQLNSTETQ	172.683	150.373	170.323	164.46	12.2563	67.3602	common
USO1	QELATLKSQLNSQSVE	158.913	158.183	175.203	164.1	9.62269	67.2128	common
EIF3G	MTFITSKEDLNCQEEE	186.753	165.203	137.113	163.023	24.8917	66.7718	USP20
CEP192	FLQPSSKASLESTSDL	160.153	144.093	180.143	161.463	18.0607	66.1328	USP33
PCNX3	PPLAGCKAELEAQVGV	151.943	157.463	140.843	150.083	8.46468	61.4718	common
RUFY3	DLGVKQKSELNSRLEE	160.243	150.563	125.783	145.53	17.7728	59.6068	USP33
TUBGCP6	PSHPPRRAALEEGSSQ	136.033	153.303	144.793	144.71	8.6353	59.2709	USP33
SECISBP2L	SLDGSCRDLLNSSITS	143.223	157.493	132.093	144.27	12.7323	59.0907	common
VMA21	MERPDKAALNALQPPE	138.863	150.043	136.813	141.907	7.12072	58.1227	common
SCN2A	SDMEESKEKLNATSSS	129.553	157.033	138.913	141.833	13.9708	58.0927	USP20
KIF20A	AKLQQCKAELNSTTEE	155.613	144.673	115.843	138.71	20.5447	56.8134	USP20
TRIO	EELVKSKMALEDRPSS	133.853	137.243	143.813	138.303	5.0639	56.6469	common
KCND2	TPLSNSRSSLNAKMEE	144.913	142.513	126.643	138.023	9.92816	56.5322	common
CLIP2	EEESITKGDLETQTQL	126.353	128.943	143.033	132.777	8.97644	54.3832	common
HIPK1	SAPVSSKSSLDVLPSQ	139.993	133.633	111.593	128.407	14.904	52.5934	common
PCLO	LEAERTKSSLSETVFD	122.553	127.133	131.373	127.02	4.41109	52.0254	common
OXR1	KQVATVKADLESESFR	97.9133	140.623	135.853	124.797	23.4035	51.1148	USP33
CLIP1	EEESITKGDLEQKSQI	125.033	125.033	123.963	124.677	0.617765	51.0656	common
ATAD3A	EHSRYAKDALNLAQMQ	127.193	133.783	110.163	123.713	12.1885	50.671	USP20
CEP250	EALVREKAALEVRLQA	118.813	111.563	140.513	123.63	15.0641	50.6369	common
CFAP20DC	PSPSNPRDWLNMLSPP	110.763	127.403	129.563	122.577	10.2875	50.2055	USP33
UTY	NLNPAQKHQLEQLESQ	175.683	102.323	89.7033	122.57	46.4283	50.2027	common
DMD	EHLQNRRQQLNEMLKD	115.553	99.3533	147.193	120.7	24.3317	49.4368	common
PEX5L	PELSGGKSALNSESAS	135.673	117.453	106.163	119.763	14.89	49.0532	common
ROBO1	SPTAQSKTQLEVRPVV	131.103	114.673	111.713	119.163	10.4457	48.8074	USP20
USP19	PPFQPGRMALESQSPG	111.493	109.493	134.793	118.593	14.0652	48.574	USP33
CEP112	QKLIQEKAELERCYQI	135.033	104.413	112.393	117.28	15.8841	48.036	common
GOLGB1	AELIQYREDLNQVITI	113.153	127.123	110.023	116.767	9.10465	47.8258	USP20
SETD5	YATIIPRSDLNGLPSP	140.123	93.8633	114.813	116.267	23.1642	47.621	common
ACSBG1	DRQPLSKESLNHALEL	114.363	119.183	114.643	116.063	2.70562	47.5377	common
CROCC2	KLLGREKAALEMVVEE	110.743	133.753	100.203	114.9	17.1569	47.0612	USP33
ATP1A3	PFNSTNKYQLSIHETE	58.6833	141.523	141.133	113.78	47.7155	46.6025	predicted
ZNF284	SNSFGQRSALNSHCMD	106.763	116.713	112.783	112.087	5.01145	45.9089	USP20
UBXN7	ASESVGKHMLEACNNN	111.303	117.753	105.803	111.62	5.98129	45.7178	common
NCKAP5	QGQGHGRMALNLQLSD	119.303	88.8733	124.763	110.98	19.3386	45.4557	common
DLG5	SGGTWPKAMLSSTAVP	106.713	105.743	114.843	109.1	4.99746	44.6856	common
HACD3	EEERLNKLRLESEGSP	119.523	110.013	97.5933	109.043	10.9971	44.6624	predicted
IRAG1	VTNSSGKMALNSPQPG	125.133	102.163	96.9833	108.093	14.9826	44.2733	common
DENND4C	AGMLLKKSSLDSNSSE	162.533	70.5633	87.9433	107.013	48.8607	43.831	common
APBA2	QPRKQQRSDLNGPVDN	111.243	96.7533	108.983	105.66	7.79573	43.2767	common
SLC28A3	DEEMQQKGCLERRYDT	87.8033	119.303	105.273	104.127	15.7813	42.6486	common
ZNF292	DVKENFKTSLESHTVL	99.0033	124.553	81.9533	101.837	21.4409	41.7107	USP20
SPTBN5	EEHQECKAELDSWTDS	122.263	64.0333	113.453	99.9167	31.3865	40.9243	common
TRIM62	LLRERQKAMLEELEAD	108.223	72.2433	117.953	99.4733	24.0785	40.7427	USP33
CROCC2	EGLAQDKSALNHLALQ	102.263	91.8733	103.023	99.0533	6.22966	40.5707	common
AHNAK	LKGPSLKGDLDASVPS	115.413	87.9333	91.8433	98.3967	14.866	40.3017	common
ATAD3B	EHSRYAKEALNLAQMQ	97.5533	100.493	94.1133	97.3867	3.19326	39.888	common
PCSK7	WSLSQNKSALDCPHQH	119.143	85.3133	83.1333	95.8633	20.1905	39.2641	common
TASOR2	VSTCETKELLNVGVSS	80.4433	116.693	88.4233	95.1867	19.0479	38.987	USP33
PCNX3	LSQELSKSFLTLTQPD	71.3433	79.2333	114.123	88.2333	22.7658	36.139	USP20
MYH11	SDGERARAELNDKVHK	87.8233	75.5533	93.0433	85.4733	8.97869	35.0085	USP20
MICU3	TWKSLSKQELNQMLAE	84.5133	83.9133	80.7233	83.05	2.03716	34.016	common
CCDC170	SEVPVTREQLNHYRNV	78.2633	91.7333	79.0133	83.0033	7.5697	33.9969	common
RPUSD4	PALGSGKEELNLVCKL	98.7433	72.0233	77.6533	82.8067	14.0857	33.9163	common
KIAA1217	GGQEMNRTELNKFSHV	85.6833	77.3233	83.3433	82.1167	4.31288	33.6337	USP20
XKR3	FRFFGGKTLLNCCDSL	72.0333	76.3033	68.4533	72.2633	3.93005	29.5979	common
USP36	TIDAMQKACLNGCAKL	76.0533	69.8033	64.3433	70.0667	5.85944	28.6982	USP20
KDM1B	GKLEHSKAALSVHVPG	75.0033	59.4733	71.7433	68.74	8.18903	28.1548	common
ATP7A	NSLLSDKRSLNSVVTS	69.2533	66.9333	58.8433	65.01	5.46502	26.6271	common
FBXL13	DNITSSKGALELTVKK	61.1433	49.2533	54.6933	55.03	5.95215	22.5394	common
DMD	SQLHRLRQLLEQPQAE	48.5233	61.4633	53.9733	54.6533	6.49675	22.3851	USP33
PASD1	KEQLEERTWLLHDAIQ	63.0933	51.1933	49.6433	54.6433	7.35884	22.381	common
SYNJ1	NLLAVSKAQLSVQTSP	46.1133	51.9033	62.6333	53.55	8.3822	21.9332	common
CHD8	RCKKNNKAELNCLGME	48.8733	54.1633	53.6233	52.22	2.91085	21.3885	common
GRIPAP1	AETQQEKWMLEEKVKH	43.4833	48.3633	58.5633	50.1367	7.69481	20.5352	common
AIFM1	PEQKQKKAALSASEGE	47.7533	44.1433	48.6533	46.85	2.38685	19.189	predicted
CCDC185	PHTQVLKSKLEEVVVS	24.7733	32.4233	77.0333	44.7433	28.2243	18.3262	USP33
UTRN	SRMKITKADLEQRHPQ	48.1933	45.3333	34.1833	42.57	7.4025	17.436	common
STT3B	APESKHKSSLNSSPWS	36.8433	41.7033	45.8833	41.4767	4.52426	16.9882	common
DMD	QVLGQARAKLESWKEG	26.1433	46.2433	30.7833	34.39	10.5242	14.0856	USP20
ABCB11	SIRQRSKSQLSYLVHE	25.4833	34.9633	32.1433	30.8633	4.86789	12.6411	common
CUL9	LRGPGPRSSLDQHVAA	25.5233	33.1033	22.5233	27.05	5.45272	11.0793	USP20
ZNF385D	NSGTKHKTMLEARNGS	35.6233	16.6033	18.0333	23.42	10.5926	9.59246	USP33
MRPL40	MERDTIRAMLEAQQEA	18.3633	21.2533	18.0433	19.22	1.76817	7.87221	USP33
UNC79	TMSQLMKRQLEHQSSA	20.0933	20.5333	14.3733	18.3333	3.43651	7.50904	common
SRBD1	SEVVVVKEELNSSVAI	10.5333	29.9733	14.0233	18.1767	10.3642	7.44488	common
CEP192	RLALLGKSGLSCQVGS	18.8733	17.1733	17.5233	17.8567	0.897682	7.31381	common
KLF4	MGKFVLKASLSAPGSE	16.9533	17.0633	18.6533	17.5567	0.951332	7.19093	common
MTUS1	VLSRTPRSDLNADKKA	21.7633	17.0933	11.8533	16.9033	4.95773	6.92334	USP20
HSF5	QAHVKLKEHLNHNPSP	17.3233	9.55333	8.82333	11.9	4.71091	4.87405	USP20
MYH10	QQVEEMRTQLEELEDE	12.3233	12.4433	10.3633	11.71	1.16779	4.79623	common
TSHZ2	NLNVMDKPVLSPASTR	15.3733	9.68333	8.77333	11.2767	3.57687	4.61875	common
LMTK2	LKSQVARHSLNYIQEI	10.1633	16.1133	5.20333	10.4933	5.46248	4.2979	USP20
BIRC6	LKLQQQKAKLEAKLHQ	16.0233	8.41333	6.39333	10.2767	5.07821	4.20916	USP20
SMARCC1	EALEQQRQQLLTERQN	15.2833	10.3333	4.32333	9.98	5.48854	4.08765	USP20
PARD3B	TQNLEDREVLNGVQTE	7.65333	4.26333	15.0533	8.99	5.51779	3.68216	common
DOK3	RLRSDARAQLNQLSLD	11.6033	4.44333	8.67333	8.24	3.59962	3.37497	USP20
CCDC88A	KDLMKEKAQLEKTIET	8.32333	11.7333	4.26333	8.10667	3.73971	3.32036	USP33
CACNB2	DISLAKRSVLNNPSKH	7.33333	8.40333	6.83333	7.52333	0.80206	3.08144	common
FLRT1	MDLRDWLFLCYGLIAF	10.8433	5.79333	3.57333	6.73667	3.72567	2.75923	USP33
RNPC3	TPLCPSHSSLHPVLLP	2.39333	6.33333	8.54333	5.75667	3.11529	2.35784	common
USP42	QPVMNGKSKLNSSVLV	3.51333	5.96333	7.27333	5.58333	1.90859	2.28685	common
RNPC3	RKKRKIKDMLNTPLCP	2.19333	7.80333	6.06333	5.35333	2.8716	2.19264	common
MYH16	HDLDLVKEQLEEEQGG	7.59333	4.53333	1.72333	4.61667	2.93589	1.89091	USP33
RUSC2	KMHGTPRANLNSAPQS	11.4133	-0.00666667	0.423333	3.94333	6.47278	1.61513	USP20
EIF3A	LNIQREKEELEQREAE	2.73333	0.653333	7.02333	3.47	3.24827	1.42126	predicted
RTN3	ALDADDRFTLLTAQKP	0.603333	2.00333	4.65333	2.42	2.0569	0.991194	common
GOLGA2	QQAMEERAQLEAHLGQ	-0.606667	0.923333	5.08333	1.8	2.94456	0.737252	common
SYDE2	SRKLSVKGTLNYINSP	2.65333	3.50333	-0.756667	1.8	2.25456	0.737252	USP20
APBA2	QIVAEIKMSLSMTSIT	1.18333	0.0233333	3.33333	1.51333	1.67949	0.619838	predicted
TUBB1	QQFQDAKAVLEEDEEV	1.65333	1.05333	-0.966667	0.58	1.37264	0.237559	predicted
AHNAK2	VTAPDVKMSLSSMEVD	2.41333	-1.28667	-0.716667	0.136667	1.99214	0.0559765	USP33
APBA2_Mut	QPRKQQASDAAGPVDN	1.18333	0.513333	-1.30667	0.13	1.2885	0.053246	Negative control
MYH9	QQVEEMKTQLEELEDE	2.61333	-0.986667	-2.26667	-0.213333	2.53024	-0.087378	USP33
ATP4A	GGGGKRKEKLENMKKE	0.223333	-1.91667	-1.06667	-0.92	1.07751	-0.376818	predicted
COPB1	PSEISLKNDLEKGDVK	-2.44667	-5.12667	-0.636667	-2.73667	2.259	-1.1209	predicted
