## Supplementary material for "Systematic Discovery of Motif-based Interactions of the Auxiliary Domains of USP Family Deubiquitinases": Suppl Table 5

### Sheet: Legend
Supplementary Table 5: USP20 and USP33 DUSP2 SPOT array
Peptide SPOT array to validate binding of peptides from ProP-PD experiments. The peptides were divided into three categories (common: found in both ProP-PD datasets and USP20 or USP33: found only in one dataset. Peptides were synthesized in triplicates and the average signal intensity was calculated for each peptide. Signal intensities were normalized to the highest intensity value (set as 100%).
S5A	USP20 DUSP2
S5B	USP33 DUSP2

### Sheet: S5A
Name	Peptide	Repl 1 Int Dens	Repl 2 Int Dens	Replica1-Backgr	Replica2-Backgr	Average	Standard deviation	Normalize to peptide with higher intensity %	Group
BAHCC1_2	ATLATAWSLVEAAGLD	66.01	67.79	-16.3933	-14.6133	-15.5033	1.25865	-8.68137	USP33
ZNF783	EAGLALRTDLQGEAQI	64.19	67.72	-18.2133	-14.6833	-16.4483	2.49609	-9.21054	USP33
BAHCC1_1	EEDVLAFNLQHLATLA	60.47	59.38	-21.9333	-23.0233	-22.4783	0.770746	-12.5871	USP33
PPIP5K1	VKHPRFFALFEKHGGY	54.08	53.93	-28.3233	-28.4733	-28.3983	0.106066	-15.9022	USP33
ASB8	EKEDSCFELLHRAVGH	54.54	47.46	-27.8633	-34.9433	-31.4033	5.00632	-17.5849	USP33
ARNTL2	KEQLSSFDISPREKLI	203.15	318.82	120.747	236.417	178.582	81.791	100	USP20
NOXO1	LRHPSGWWLVENEDRQ	125.43	128.31	43.0267	45.9067	44.4667	2.03647	24.8999	USP20
SGTB	GGLTDLSSLIQAGQQF	112.36	106.6	29.9567	24.1967	27.0767	4.07294	15.1621	USP20
PRUNE2	TTGDVAWQISPKASFP	94.04	113.85	11.6367	31.4467	21.5417	14.0078	12.0626	USP20
EMSY	EGTEVAFPLLVSHRSQ	78.71	85.21	-3.69333	2.80667	-0.443333	4.59619	-0.248252	USP20
MGA	KMGSDEFDISPRISKQ	211.71	231.07	129.307	148.667	138.987	13.6896	77.8281	common
ZIC5	KGHSRDFVLRRDLSAT	166.16	143.2	83.7567	60.7967	72.2767	16.2352	40.4726	common
CCDC88B	QLEEELFQLRQGPAGL	150.63	139.02	68.2267	56.6167	62.4217	8.20951	34.9541	common
GBP2	RLQKDIWDIQMRSKSL	135.44	132.42	53.0367	50.0167	51.5267	2.13546	28.8533	common
MAP3K4	QPIDNSFDIQSRDCIS	104.61	140.24	22.2067	57.8367	40.0217	25.1942	22.4108	common
HIF1A	IPMDDDFQLRSFDQLS	122.04	113.6	39.6367	31.1967	35.4167	5.96798	19.8322	common
PRUNE2	NSHEQLWNIQPRQPDP	92.6	96.29	10.1967	13.8867	12.0417	2.60922	6.74295	common
SLC17A1	NGLDIAPRYFGFIKAC	87.97	92.42	5.56667	10.0167	7.79167	3.14663	4.36308	common
GPR137B	SDDDLAWNIAPQGLQG	81.98	86.04	-0.423333	3.63667	1.60667	2.87085	0.899682	common
MFSD2B	PDVVDDFQLQHRHGPG	80.5	70.65	-1.90333	-11.7533	-6.82833	6.965	-3.82365	common
IHO1	MNFNVWNIKEMLSIPS	77.13	70.12	-5.27333	-12.2833	-8.77833	4.95682	-4.91558	common

### Sheet: S5B
Name	Peptide	Repl 1 Int Dens	Repl 2 Int Dens	Replica1-Backgr	Replica2-Backgr	Average	Standard deviation	Normalize to peptide with higher intensity %	Group
CCDC88B	QLEEELFQLRQGPAGL	354.12	304.78	182.033	132.693	157.363	34.8886	100	common
GPR137B	SDDDLAWNIAPQGLQG	161.07	152.27	-11.0167	-19.8167	-15.4167	6.22254	-9.79686	common
MAP3K4	QPIDNSFDIQSRDCIS	216.72	209.16	44.6333	37.0733	40.8533	5.34573	25.9612	common
GBP2	RLQKDIWDIQMRSKSL	250	228.6	77.9133	56.5133	67.2133	15.1321	42.7122	common
MFSD2B	PDVVDDFQLQHRHGPG	279.17	227.16	107.083	55.0733	81.0783	36.7766	51.523	common
ZIC5	KGHSRDFVLRRDLSAT	270.72	230.76	98.6333	58.6733	78.6533	28.256	49.982	common
MGA	KMGSDEFDISPRISKQ	274.03	262.22	101.943	90.1333	96.0383	8.35093	61.0297	common
HIF1A	IPMDDDFQLRSFDQLS	289.54	274.83	117.453	102.743	110.098	10.4015	69.9644	common
IHO1	MNFNVWNIKEMLSIPS	180.26	163.05	8.17333	-9.03667	-0.431667	12.1693	-0.274312	common
PRUNE2	NSHEQLWNIQPRQPDP	201.65	194.63	29.5633	22.5433	26.0533	4.96389	16.5562	common
SLC17A1	NGLDIAPRYFGFIKAC	207.16	207.46	35.0733	35.3733	35.2233	0.212132	22.3834	common
NOXO1	LRHPSGWWLVENEDRQ	219.41	212.44	47.3233	40.3533	43.8383	4.92853	27.858	USP20
EMSY	EGTEVAFPLLVSHRSQ	167.14	183.19	-4.94667	11.1033	3.07833	11.3491	1.95619	USP20
ARNTL2	KEQLSSFDISPREKLI	227.79	232.04	55.7033	59.9533	57.8283	3.0052	36.7483	USP20
PRUNE2	TTGDVAWQISPKASFP	141.65	146.7	-30.4367	-25.3867	-27.9117	3.57089	-17.7371	USP20
SGTB	GGLTDLSSLIQAGQQF	197.29	208.92	25.2033	36.8333	31.0183	8.22365	19.7113	USP20
ASB8	EKEDSCFELLHRAVGH	166.44	210.83	-5.64667	38.7433	16.5483	31.3885	10.516	USP33
BAHCC1_1	EEDVLAFNLQHLATLA	201.02	236.01	28.9333	63.9233	46.4283	24.7417	29.5039	USP33
BAHCC1_2	ATLATAWSLVEAAGLD	128.09	137.64	-43.9967	-34.4467	-39.2217	6.75287	-24.9243	USP33
PPIP5K1	VKHPRFFALFEKHGGY	114.34	115.64	-57.7467	-56.4467	-57.0967	0.919239	-36.2833	USP33
ZNF783	EAGLALRTDLQGEAQI	292.74	267.64	120.653	95.5533	108.103	17.7484	68.6966	USP33
